# ChromGene: Gene-Based Modeling of Epigenomic Data

**DOI:** 10.1101/2022.05.24.493345

**Authors:** Artur Jaroszewicz, Jason Ernst

## Abstract

**Background:** Various computational approaches have been developed to annotate epigenomes on a per-position basis by modeling combinatorial and spatial patterns within epigenomic data. However, such annotations are less suitable for gene-based analyses, in which a single annotation for each gene is desired.

**Results:** To address this, we developed ChromGene, which annotates genes based on the combinatorial and spatial patterns of multiple epigenomic marks across the gene body and flanking regions. Specifically, ChromGene models the epigenomics maps using a mixture of hidden Markov models learned *de novo*. Using ChromGene, we generated annotations for the human protein-coding genes for over 100 cell and tissue types. We characterize the different mixture components and their associated gene sets in terms of gene expression, constraint, and other gene annotations. We also characterize variation in ChromGene gene annotations across cell and tissue types.

**Conclusions:** We expect that the ChromGene method and provided annotations will be a useful resource for gene-based epigenomic analyses.
