## Supplementary Table for "ChromGene: Gene-Based Modeling of Epigenomic Data"

### Sheet: Annotation enrichments
Number	Mnemonic	Description	Overall percentage	Median expression	Median length (kb)	Percentage of high-pLI genes (pLI > 0.9)	Contingency table diagonal / confusion matrix diagonal	Cell type specificity	Housekeeping gene percentage	Housekeeping gene enrichment	Housekeeping gene log2 enrichment	Housekeeping gene enrichment median enrichment p-value	Constitutively unexpressed gene percentage	Constitutively unexpressed gene enrichment	Constitutively unexpressed gene log2 enrichment	Constitutively unexpressed gene median enrichment p-value	Constitutively expressed gene percentage	Constitutively expressed gene enrichment	Constitutively expressed gene log2 enrichment	Constitutively expressed gene median enrichment p-value	Olfactory gene percentage	Olfactory gene enrichment	Olfactory gene log2 enrichment	Olfactory gene median enrichment p-value	ZNF gene percentage	ZNF gene enrichment	ZNF gene log2 enrichment	ZNF gene median enrichment p-value	Cancer gene sets enriched (adj p < 0.01)	Cancer gene sets enriched percentage	BP GO terms enriched (adj p < 0.01)	BP GO terms enriched percentage	Color (hex)	Matplotlib color name
1	strong_trans_enh	Shorter, highest expressed genes, strong H3K4me1/H4K20me1 initiation associated; second highest pLI	5.5994	33.94	15.034	36.13	0.692267	0.307733	12.8941	2.30777	1.2065	2.36122e-78	0.096179	0.0171767	-5.86341	1	11.067	1.97647	0.982923	5.4791e-175	0	0	-inf	1	2.15491	0.384847	-1.37764	0.999975	27	0.140713	4376	25.8247	#f97306	xkcd:orange
2	strong_trans	Strong H3K36me3 state and strong H3K79me2 state - second highest expressed, and third highest pLI genes	10.4968	18.24	24.031	30.61	0.781317	0.218683	31.6308	3.04812	1.60792	1e-300	0.080149	0.00763557	-7.03305	1	27.5143	2.62121	1.39023	1e-300	0	0	-inf	1	8.52993	0.812622	-0.299344	0.953602	0	0	7491	44.2077	#e50000	xkcd:red
3	trans_enh	Active promoter state, some H3K79me2 with enhancer marks and some H3K36me3, third highest expressed, relatively short genes	8.9648	13.89	14.575	12.96	0.594685	0.405315	15.3237	1.64878	0.721401	2.11035e-41	0.474481	0.0529271	-4.23985	1	15.134	1.68816	0.75545	1.85748e-100	0.0083	0.000897	-10.1234	1	6.29148	0.701798	-0.510872	0.994629	167	0.870336	39	0.230156	#c0fb2d	xkcd:yellowgreen
4	trans_cons	Strong H3K79me2 and weaker H3K36me3, second longest genes, fourth highest expressed genes, highest pLI	4.4949	12.73	88.381	46.84	0.69569	0.30431	8.8494	1.99649	0.997469	1.26294e-38	0.135719	0.030194	-5.04959	1	10.4188	2.31791	1.21282	4.17301e-148	0	0	-inf	1	2.48596	0.553063	-0.854485	0.993597	0	0	789	4.65624	#15b01a	xkcd:green
5	trans_K36me3	Transcribed with strong H3K36me3, but weak H3K79me2	10.7788	6.78	27.129	11.53	0.76138	0.23862	15.2967	1.45103	0.537074	4.86976e-18	1.39138	0.129085	-2.95361	1	16.0973	1.49342	0.578621	5.59632e-62	0.2	0.018969	-5.72018	1	14.1361	1.31147	0.391188	0.011533	0	0	107	0.631455	#029386	xkcd:teal
6	trans_K79me2	Transcribed with strong H3K79me2 state, but weak H3K36me3	7.3377	6.09	55.382	19.5	0.680169	0.319831	9.3724	1.26316	0.337037	1.62146e-05	0.969266	0.132094	-2.92036	1	12.5316	1.70784	0.772176	8.88255e-45	0.0937	0.012634	-6.3066	1	3.36154	0.458119	-1.12621	0.999982	3	0.0156348	132	0.778991	#a9561e	xkcd:sienna
7	weak_trans_enh	Enhancer state, with weaker transcription, more intermediate expression levels	7.1313	4.29	33.544	11.01	0.510734	0.489266	3.4013	0.463512	-1.10932	1	2.06463	0.289517	-1.78828	1	3.58243	0.502354	-0.993225	1	0.35	0.047691	-4.39015	1	2.78607	0.390682	-1.35593	0.999999	385	2.00646	7	0.0413101	#fac205	xkcd:goldenrod
8	znf	ZNF genes	4.7489	0.94	33.333	4.05	0.774626	0.225374	1.4947	0.328736	-1.605	1	7.7755	1.63733	0.711342	1.83333e-07	1.39418	0.293579	-1.76818	1	8.7343	1.92095	0.941819	0.267748	52.0644	10.9635	3.45463	1.11848e-233	161	0.839066	323	1.90617	#13eac9	xkcd:aqua
9	poised	Poised genes - lack transcription marks, has promoter/enhancer marks, limited repressive marks	16.3883	0.35	41.618	10.16	0.666172	0.333828	1.2886	0.080453	-3.63571	1	17.0311	1.03922	0.0555034	0.276983	1.43793	0.087741	-3.5106	1	2.7726	0.173104	-2.53029	1	4.4011	0.268551	-1.89673	1	3973	20.7056	31	0.182945	#ff81c0	xkcd:pink
10	bivalent	Strong K27me3/bivalent genes; low expression; development genes	14.126	0.04	14.021	11.29	0.773401	0.226599	0.3635	0.025401	-5.29897	1	20.2402	1.43284	0.518873	1.24708e-15	0.312569	0.0221272	-5.49804	1	12.2422	0.855517	-0.225131	0.932807	2.34828	0.166238	-2.58868	1	11419	59.5112	2189	12.9183	#7e1e9c	xkcd:purple
11	low	Weak K27me3, low signal of other marks, low expression, longest genes	1.8486	0.02	114.916	16.27	0.568263	0.431737	0.0065	0.003285	-8.24994	1	2.63315	1.4244	0.510359	0.0286246	0.0839203	0.0453967	-4.46127	1	0.4666	0.236707	-2.07883	0.998297	0.495027	0.267785	-1.90086	0.999552	3048	15.8849	126	0.743582	#929591	xkcd:grey
12	quiescent	Quiescent - unmarked; low expression; olfactory genes; very low pLI; short genes	8.0845	0	3.516	0.77	0.839503	0.160497	0.0784	0.009596	-6.70329	1	47.1082	5.82698	2.54275	1e-300	0.42593	0.0526848	-4.24647	1	75.1323	9.20211	3.20196	1.5497e-245	0.945191	0.116914	-3.09648	1	5	0.026058	1335	7.87843	#c5c9c7	xkcd:silver

### Sheet: State emissions and enrichments
Number	Mnemonic	Overall State	H3K9me3	H3K36me3	H4K20me1	H3K79me2	H3K4me1	H3K27ac	DNase	H3K9ac	H3K4me3	H3K4me2	H2A.Z	H3K27me3	max	min	Promoter Enrichment	Initial Probability	Initial Probability Given Mixture Component
1	strong_trans_enh	1	0.000726	0.223647	0.487202	0.851557	0.834935	0.986383	0.807043	0.945896	0.8516	0.994894	0.356766	0.0115904	0.995	0.001	3.83949	0.0105329	0.186511
		2	0.00215798	0.440998	0.694996	0.8464	0.918511	0.610709	0.17788	0.0532299	0.0351874	0.28796	0.00431651	0.00333648	0.919	0.002	0.33447	0.0101771	0.180212
		3	0.00531811	0.620799	0.338947	0.412487	0.0260308	0.0111619	0.0127563	9.65e-06	0.000142	0.0010454	0.000478	0.00156692	0.621	0	0.199162	0.0357631	0.633277
2	strong_trans	4	0.00122261	0.0621946	0.208729	0.75112	0.678625	0.882969	0.651998	0.843218	0.90318	0.986488	0.573619	0.00695106	0.986	0.001	8.25765	0.0149434	0.157359
		5	0.00505085	0.636459	0.0177369	0.0231823	0.00640363	0.0034955	0.00723689	3.47e-05	0.000142	0.000776	0.000929	0.00103758	0.636	0	0.241191	0.0610767	0.643157
		6	0.00657523	0.389155	0.386871	0.870381	0.190107	0.0493328	0.0221044	0.000397	0.00260216	0.0580331	0.000125	0.000354	0.87	0	0.102279	0.0189438	0.199484
3	trans_enh	7	0.00139278	0.0923695	0.123088	0.639979	0.823718	0.976102	0.801942	0.946193	0.867664	0.996353	0.552063	0.0524549	0.996	0.001	4.91308	0.0162875	0.158053
		8	0.00221314	0.309088	0.143775	0.446069	0.864442	0.586542	0.202295	0.056388	0.0437359	0.255125	0.0149452	0.013924	0.864	0.002	0.685081	0.0217938	0.211485
		9	0.00540765	0.371927	0.024038	0.106228	0.0107655	0.00339497	0.0107232	9.76e-07	3.72e-05	0.000488	0.000391	0.00391009	0.372	0	0.221292	0.0649699	0.630462
4	trans_cons	10	0.00133388	0.0721583	0.297506	0.694391	0.842365	0.853167	0.529857	0.452538	0.412299	0.73425	0.245436	0.0128437	0.853	0.001	7.76416	0.00774542	0.173299
		11	0.00622069	0.287981	0.00681795	0.0209727	0.0165886	0.00574635	0.0105873	1.79e-05	9.93e-05	0.00126445	0.000555	0.00135819	0.288	0	0.354494	0.035126	0.785924
		12	0.00773006	0.0705059	0.311062	0.851717	0.134422	0.0160877	0.0166269	4.98e-06	6.55e-05	0.0118604	1.24e-05	0.000293	0.852	0	0.0572864	0.00182248	0.0407769
5	trans_K36me3	13	0.00270693	0.0436408	0.0387373	0.431417	0.720206	0.738976	0.576141	0.661735	0.749622	0.911895	0.584949	0.0649641	0.912	0.003	9.05577	0.0111244	0.112054
		14	0.00446725	0.0124866	0.00196694	0.0317031	0.0213921	0.00410839	0.0112838	2.79e-05	0.000564	0.00240677	0.00152103	0.00925975	0.032	0	0.49718	0.0819442	0.825412
		15	0.018251	0.841509	0.0139239	0.0342087	0.0138039	0.00657329	0.00744419	1.89e-05	0.00027	0.00121939	5.83e-05	0.000219	0.842	0	0.143546	0.0062081	0.0625333
6	trans_K79me2	16	0.00199139	0.0133533	0.0624505	0.590837	0.692654	0.820853	0.655746	0.72149	0.782381	0.970616	0.588399	0.0625307	0.971	0.002	15.9046	0.010352	0.137256
		17	0.00876817	0.0401794	0.0700971	0.645402	0.14716	0.0473132	0.0375225	0.000331	0.00228321	0.0507049	0.00242359	0.0114233	0.645	0	0.382474	0.0186827	0.247712
		18	0.00593329	0.0647128	0.000476	0.00593479	0.00177603	0.000226	0.00627085	5.52e-06	3.38e-05	0.000366	0.000472	0.000216	0.065	0	0.252024	0.0463863	0.615032
7	weak_trans_enh	19	0.00137094	0.0232475	0.0312927	0.310677	0.852999	0.946652	0.757633	0.857175	0.746398	0.986407	0.583097	0.0786689	0.986	0.001	10.1241	0.0105372	0.127325
		20	0.00184113	0.0537164	0.0232264	0.130324	0.788111	0.47942	0.221042	0.0213199	0.0260633	0.201077	0.0297247	0.0140988	0.788	0.002	1.32033	0.0145734	0.176095
		21	0.00638359	0.0541124	0.00195769	0.022182	0.0046014	0.00057	0.00972169	7.15e-07	3.3e-05	0.000351	0.000205	0.00381224	0.054	0	0.30828	0.0576479	0.69658
8	znf	22	0.142383	0.0952864	0.0437378	0.370735	0.665121	0.615416	0.499252	0.602375	0.767411	0.900331	0.549086	0.143788	0.9	0.044	16.5576	0.00351277	0.0687528
		23	0.609524	0.386275	0.00577768	0.101812	0.0123677	0.0015612	0.00415947	5.36e-05	0.0343252	0.0156793	0.000498	0.0387157	0.61	0	1.07752	0.00856586	0.167653
		24	0.00295354	0.00176047	1.27e-05	0.000993	0.00377685	0.000478	0.0039651	7.26e-06	2.02e-05	0.000616	0.000484	0.000484	0.004	0	0.469539	0.0390142	0.763594
9	poised	25	0.00178422	0.00221086	0.00725638	0.119795	0.796666	0.780211	0.677528	0.73733	0.792679	0.988842	0.731846	0.243783	0.989	0.002	19.2931	0.0101889	0.0629029
		26	0.00233252	0.00466785	0.00318493	0.0265781	0.532814	0.235044	0.21499	0.0080816	0.0324014	0.168362	0.057261	0.109574	0.533	0.002	3.2454	0.0291733	0.180107
		27	0.00498759	0.00239293	4.47e-05	0.000677	0.000635	4.6e-07	0.00528979	2.85e-08	2.96e-06	0.000106	0.000197	0.000742	0.005	0	0.498717	0.122615	0.75699
10	bivalent	28	0.0144397	0.00550056	0.0238007	0.076124	0.821893	0.38993	0.486875	0.437056	0.758058	0.93468	0.621978	0.726234	0.935	0.006	8.01777	0.0115074	0.0816357
		29	0.0103581	0.00579257	0.00866825	0.00812777	0.0953639	0.0159732	0.0323594	0.000805	0.0131284	0.0255823	0.00349592	0.769004	0.769	0.001	2.61566	0.0614819	0.436166
		30	0.00606195	0.00381478	0.000145	0.000263	0.00184168	0.000206	0.00635671	2.66e-06	9.08e-06	0.000367	0.000562	0.00447993	0.006	0	0.361715	0.0679707	0.482199
11	low	31	0.00434389	0.000265	9e-05	0.00758126	0.188669	0.100915	0.147523	0.0656792	0.28977	0.37397	0.192314	0.451109	0.451	0	35.4371	0.00319102	0.140274
		32	0.00275798	2.4e-05	1.34e-06	8.07e-06	8.45e-05	2.84e-05	0.00159474	5.48e-10	2.74e-06	7.15e-05	7.7e-05	0.000149	0.003	0	13.0768	0.00676333	0.297308
		33	0.00275468	2.66e-05	1.48e-06	8.22e-06	6.47e-05	2.39e-05	0.00152344	3.16e-10	2.17e-06	5.46e-05	5.85e-05	0.000132	0.003	0	0.611121	0.0127942	0.562418
12	quiescent	34	2.45e-51	3e-27	1.01e-138	1.43e-192	2.67e-13	3.65e-12	2.94e-20	6.52e-21	1.42e-23	1.35e-19	3.05e-28	2.27e-06	0	0	1.34466	0.00291973	0.043851
		35	2.97e-53	1.72e-24	3.88e-147	1.63e-192	2.24e-18	2.19e-17	8.49e-28	3.53e-30	2.4e-33	2.93e-24	8.21e-32	5.86e-09	0	0	1.02508	0.0635214	0.954016
		36	1.01e-48	6.06e-29	2.59e-118	1.48e-186	0.000108	7.02e-05	0.010372	1.54e-06	0.000414	0.000752	0.0014001	0.00163312	0.01	0	0.346938	0.000142	0.00213267

### Sheet: Transition Probabilities
		Number	1			2			3			4			5			6			7			8			9			10			11			12
		Mnemonic	strong_trans_enh			strong_trans			trans_enh			trans_cons			trans_K36me3			trans_K79me2			weak_trans_enh			znf			poised			bivalent			low			quiescent
Number	Mnemonic	State From \ To	1	2	3	4	5	6	7	8	9	10	11	12	13	14	15	16	17	18	19	20	21	22	23	24	25	26	27	28	29	30	31	32	33	34	35	36
1	strong_trans_enh	1	0.91499	0.0782217	0.00111639	0	0	0	0	0	0	0	0	0	0	0	0	0	0	0	0	0	0	0	0	0	0	0	0	0	0	0	0	0	0	0	0	0
		2	0.059134	0.835554	0.100959	0	0	0	0	0	0	0	0	0	0	0	0	0	0	0	0	0	0	0	0	0	0	0	0	0	0	0	0	0	0	0	0	0
		3	0.00302275	0.0493965	0.939253	0	0	0	0	0	0	0	0	0	0	0	0	0	0	0	0	0	0	0	0	0	0	0	0	0	0	0	0	0	0	0	0	0
2	strong_trans	4	0	0	0	0.920713	0.00273715	0.0721386	0	0	0	0	0	0	0	0	0	0	0	0	0	0	0	0	0	0	0	0	0	0	0	0	0	0	0	0	0	0
		5	0	0	0	0.0060871	0.971933	0.0142524	0	0	0	0	0	0	0	0	0	0	0	0	0	0	0	0	0	0	0	0	0	0	0	0	0	0	0	0	0	0
		6	0	0	0	0.0130972	0.0472018	0.938377	0	0	0	0	0	0	0	0	0	0	0	0	0	0	0	0	0	0	0	0	0	0	0	0	0	0	0	0	0	0
3	trans_enh	7	0	0	0	0	0	0	0.894998	0.0960889	0.00182293	0	0	0	0	0	0	0	0	0	0	0	0	0	0	0	0	0	0	0	0	0	0	0	0	0	0	0
		8	0	0	0	0	0	0	0.0672099	0.802936	0.124633	0	0	0	0	0	0	0	0	0	0	0	0	0	0	0	0	0	0	0	0	0	0	0	0	0	0	0
		9	0	0	0	0	0	0	0.00139506	0.0400873	0.952235	0	0	0	0	0	0	0	0	0	0	0	0	0	0	0	0	0	0	0	0	0	0	0	0	0	0	0
4	trans_cons	10	0	0	0	0	0	0	0	0	0	0.88785	0.0310983	0.079622	0	0	0	0	0	0	0	0	0	0	0	0	0	0	0	0	0	0	0	0	0	0	0	0
		11	0	0	0	0	0	0	0	0	0	0.00884173	0.974177	0.0141017	0	0	0	0	0	0	0	0	0	0	0	0	0	0	0	0	0	0	0	0	0	0	0	0
		12	0	0	0	0	0	0	0	0	0	0.0182745	0.0294075	0.952172	0	0	0	0	0	0	0	0	0	0	0	0	0	0	0	0	0	0	0	0	0	0	0	0
5	trans_K36me3	13	0	0	0	0	0	0	0	0	0	0	0	0	0.893842	0.0928144	0.00891276	0	0	0	0	0	0	0	0	0	0	0	0	0	0	0	0	0	0	0	0	0
		14	0	0	0	0	0	0	0	0	0	0	0	0	0.0108728	0.946284	0.0384327	0	0	0	0	0	0	0	0	0	0	0	0	0	0	0	0	0	0	0	0	0
		15	0	0	0	0	0	0	0	0	0	0	0	0	0.0012626	0.0810608	0.913982	0	0	0	0	0	0	0	0	0	0	0	0	0	0	0	0	0	0	0	0	0
6	trans_K79me2	16	0	0	0	0	0	0	0	0	0	0	0	0	0	0	0	0.889517	0.0994505	0.00889392	0	0	0	0	0	0	0	0	0	0	0	0	0	0	0	0	0	0
		17	0	0	0	0	0	0	0	0	0	0	0	0	0	0	0	0.0177475	0.921019	0.0606175	0	0	0	0	0	0	0	0	0	0	0	0	0	0	0	0	0	0
		18	0	0	0	0	0	0	0	0	0	0	0	0	0	0	0	0.00187586	0.0131486	0.982488	0	0	0	0	0	0	0	0	0	0	0	0	0	0	0	0	0	0
7	weak_trans_enh	19	0	0	0	0	0	0	0	0	0	0	0	0	0	0	0	0	0	0	0.856667	0.134141	0.00482795	0	0	0	0	0	0	0	0	0	0	0	0	0	0	0
		20	0	0	0	0	0	0	0	0	0	0	0	0	0	0	0	0	0	0	0.0591348	0.779652	0.158769	0	0	0	0	0	0	0	0	0	0	0	0	0	0	0
		21	0	0	0	0	0	0	0	0	0	0	0	0	0	0	0	0	0	0	0.000629	0.0259055	0.971293	0	0	0	0	0	0	0	0	0	0	0	0	0	0	0
8	znf	22	0	0	0	0	0	0	0	0	0	0	0	0	0	0	0	0	0	0	0	0	0	0.880462	0.0625054	0.0540059	0	0	0	0	0	0	0	0	0	0	0	0
		23	0	0	0	0	0	0	0	0	0	0	0	0	0	0	0	0	0	0	0	0	0	0.00870152	0.925835	0.0598225	0	0	0	0	0	0	0	0	0	0	0	0
		24	0	0	0	0	0	0	0	0	0	0	0	0	0	0	0	0	0	0	0	0	0	0.0029894	0.00918035	0.986075	0	0	0	0	0	0	0	0	0	0	0	0
9	poised	25	0	0	0	0	0	0	0	0	0	0	0	0	0	0	0	0	0	0	0	0	0	0	0	0	0.836476	0.148785	0.00964738	0	0	0	0	0	0	0	0	0
		26	0	0	0	0	0	0	0	0	0	0	0	0	0	0	0	0	0	0	0	0	0	0	0	0	0.0547205	0.752961	0.189304	0	0	0	0	0	0	0	0	0
		27	0	0	0	0	0	0	0	0	0	0	0	0	0	0	0	0	0	0	0	0	0	0	0	0	0.000291	0.0105322	0.987576	0	0	0	0	0	0	0	0	0
10	bivalent	28	0	0	0	0	0	0	0	0	0	0	0	0	0	0	0	0	0	0	0	0	0	0	0	0	0	0	0	0.851503	0.124062	0.0177116	0	0	0	0	0	0
		29	0	0	0	0	0	0	0	0	0	0	0	0	0	0	0	0	0	0	0	0	0	0	0	0	0	0	0	0.0391708	0.880436	0.0736034	0	0	0	0	0	0
		30	0	0	0	0	0	0	0	0	0	0	0	0	0	0	0	0	0	0	0	0	0	0	0	0	0	0	0	0.00113331	0.0110592	0.983947	0	0	0	0	0	0
11	low	31	0	0	0	0	0	0	0	0	0	0	0	0	0	0	0	0	0	0	0	0	0	0	0	0	0	0	0	0	0	0	0.865896	0.0623635	0.069631	0	0	0
		32	0	0	0	0	0	0	0	0	0	0	0	0	0	0	0	0	0	0	0	0	0	0	0	0	0	0	0	0	0	0	0.00156558	0.401118	0.596384	0	0	0
		33	0	0	0	0	0	0	0	0	0	0	0	0	0	0	0	0	0	0	0	0	0	0	0	0	0	0	0	0	0	0	0.000973	0.554922	0.443323	0	0	0
12	quiescent	34	0	0	0	0	0	0	0	0	0	0	0	0	0	0	0	0	0	0	0	0	0	0	0	0	0	0	0	0	0	0	0	0	0	0.452998	0.361176	0.168141
		35	0	0	0	0	0	0	0	0	0	0	0	0	0	0	0	0	0	0	0	0	0	0	0	0	0	0	0	0	0	0	0	0	0	0.2809	0.594976	0.123932
		36	0	0	0	0	0	0	0	0	0	0	0	0	0	0	0	0	0	0	0	0	0	0	0	0	0	0	0	0	0	0	0	0	0	0.330364	0.13237	0.50116
